# Adenosine refines the balance of spermatogonial proliferation and differentiation

**DOI:** 10.64898/2026.10.04.756557

**Authors:** Pengxiang Wang, Duong Nguyen, Cuiying Xiao, YinJiao Xu, Bingjie Hu, Zhaoran Zhang, Marc Reitman, Yuan Wang

## Abstract

The balance between spermatogonial proliferation and differentiation is essential for sustaining male fertility, yet the contribution of cellular metabolism remains poorly understood. Here, we showed that adenosine levels increased significantly during spermatogonial differentiation and promoted the formation of differentiating spermatogonia. Using a conditional knockout mouse model in which *Ahcy*, a gene encoding an enzyme in adenosine synthesis, is deleted from spermatogonia, we found that disruption of adenosine generation blocked spermatogonial differentiation, resulting in a transient delay in spermatogenesis. We further demonstrated that adenosine exerted its effects partially through ADORA2A- and ADORA2B-mediated signaling. Downregulating these receptor activities by specific inhibitors in spermatogonial culture or by genetic ablation in mice led to increased spermatogonial proliferation. Taken together, our study identified adenosine as a metabolic signal in refining the balance between spermatogonial proliferation and differentiation, linking cellular metabolism to critical developmental timing and stem cell fate decisions.
