## Supplemental Table S1 for "Adenosine refines the balance of spermatogonial proliferation and differentiation"

### Sheet: RA_vs_DMSO
Supplemental Table S1. Levels of Metabolites Detected in Undifferentiated (SG) and Differentiating (dSG) Spermatogonia
Metabolite name	Analyte Retention Time(min)	QC RSD	dSG-1	dSG-2	dSG-3	dSG-4	dSG-5	dSG-6	SG-1	SG-2	SG-3	SG-4	SG-5	SG-6	Fold change (dSG/SG)	p-value
Glycerophosphocholine	717.051	0.00864127	8.68677e+07	8.44219e+07	8.18464e+07	8.45374e+07	7.97296e+07	8.20993e+07	1.03464e+08	9.07112e+07	9.34288e+07	9.15614e+07	9.25808e+07	9.18254e+07	0.886316	0.000667187
Adenosine	285.988	0.0465821	2.96224e+07	3.16199e+07	1.72584e+07	2.88294e+07	2.0118e+07	2.41934e+07	1.18862e+07	7.62634e+06	1.44058e+07	1.37652e+07	2.00025e+07	1.17984e+07	1.90781	0.00184473
Uridine diphosphate glucose (UDP-D-Glucose)	797.768	0.0162986	1.04779e+06	1.21522e+06	899053	897675	911582	1.2112e+06	445362	808837	606560	667959	790355	837660	1.48735	0.00315395
L-Anserine	772.256	0.0723072	48664.9	52574.1	55195.7	46521.4	53087.8	48671.6	47358.8	80821.2	92128.3	87352.2	80814.4	114752	0.605523	0.00433156
L-Citrulline	699.208	0.124928	43435.9	46932.2	43015.5	37362.8	46926	37805.5	95152.9	53426.7	92118.7	51277.2	62997.8	69086.8	0.602457	0.00529937
L-Carnosine	784.359	0.0830803	67351.8	62572.8	76042.9	62132.6	66915.2	56853.2	87352.8	85611	70828.5	83430.4	111684	116891	0.705056	0.00547018
Folic acid	767.278	0.20063	89925.4	79535.9	80375.8	83479	102533	71695.4	57783	47806.4	27810.2	89950.9	55624.3	35202.5	1.61547	0.00857635
myo-Inositol	726.449	0.0273217	4.0775e+06	4.81059e+06	3.6753e+06	3.08254e+06	3.7894e+06	4.87653e+06	3.66598e+06	3.0276e+06	3.09674e+06	2.60683e+06	3.12415e+06	3.02389e+06	1.31095	0.0122767
N-Acetylputrescine	613.68	0.0118544	2.95628e+06	2.16046e+06	2.05327e+06	2.83428e+06	2.36121e+06	1.83283e+06	2.02214e+06	1.21719e+06	1.44157e+06	2.17381e+06	1.66218e+06	1.83556e+06	1.3715	0.0206652
S-Adenosylhomocysteine	711.764	0.114915	113845	91633.1	129917	97762.5	106003	43952.6	186401	102653	145582	101674	131688	196393	0.674594	0.0444356
Glyceric acid	541.03	0.147319	290747	303323	267662	273745	328061	334599	357191	211602	93415.3	225071	208131	208561	1.37897	0.0454221
L-histidinol	639.116	0.297771	129055	146883	61289.3	107758	62552.3	81692.7	142950	161207	99501.4	114716	154680	164254	0.703721	0.045731
Uridine 5'-diphospho-glucuronic acid (UDP-D-Glucuronate)	856.444	0.161105	950843	1.49045e+06	1.12439e+06	935760	944521	875315	1.82069e+06	932073	1.32023e+06	1.12734e+06	1.68049e+06	1.68338e+06	0.738104	0.0557177
Uridine	267.243	0.219949	43454.2	46494.7	30148.7	19117.1	19897.3	21286	27257.2	8906.71	11348.8	16079.1	15255.9	26938.7	1.70531	0.0621295
Guanosine	463.21	0.0945102	374539	388988	242087	569675	302871	420162	283751	243756	232071	272454	392761	256809	1.36674	0.0738658
Pantothenic acid	473.466	0.0300744	2.21528e+06	3.55189e+06	2.50865e+06	1.68716e+06	1.795e+06	3.91221e+06	2.27857e+06	2.48969e+06	1.04685e+06	1.13297e+06	1.47513e+06	1.89488e+06	1.51871	0.0752287
D-Glucose 6-phosphate	845.748	0.0863346	190745	262874	262074	177276	214266	295025	196471	181622	197749	157784	216380	220724	1.19777	0.099099
Glutathione disulfide	911.92	0.293068	1.92896e+07	2.86974e+07	2.43172e+07	1.76032e+07	2.44035e+07	3.57667e+07	4.08351e+07	3.94553e+07	2.48235e+07	2.29052e+07	3.09156e+07	3.49519e+07	0.774049	0.102434
cis-4-Hydroxy-D-proline	648.319	0.0175342	2495218	1.08789e+06	1.17063e+06	2.24299e+06	2.57213e+06	943734	3.22831e+06	1.15422e+06	2.38788e+06	2.09876e+06	3.23583e+06	3.43673e+06	0.676411	0.10843
Dimethylglycine	536.437	0.179628	1.27991e+06	1.66606e+06	2.15453e+06	1.51874e+06	2.35412e+06	2.20154e+06	1.25022e+06	1.33319e+06	2.0591e+06	1.53808e+06	446798	1.60643e+06	1.3572	0.111433
N6-methyladenosine	217.774	0.226171	737377	451011	381102	127776	115584	613694	319383	223826	183821	96917.5	91665.3	352436	1.9136	0.115826
Nicotinamide	78.1	0.0072053	1.55959e+07	1.25035e+07	1.74467e+07	7.34334e+06	8.04978e+06	1.47781e+07	1.34526e+07	1.11928e+07	5.34445e+06	6.38377e+06	7.86668e+06	9.90057e+06	1.39853	0.117828
Cytidine	419.491	0.0987887	421032	589617	431982	343690	344993	632325	497035	423636	236436	250707	335435	379727	1.30178	0.130938
Glycine	663.338	0.0932963	353818	186469	270261	333262	321503	63453.3	437221	278101	349395	345519	334157	287575	0.752358	0.131277
N6-Acetyl-L-lysine	641.3	0.0159078	394094	552250	468862	401425	648662	728222	555818	486680	360177	305849	336304	480557	1.26457	0.137534
Inosine 5'-monophosphate (IMP)	809.708	0.0732642	770368	620531	720400	523091	516620	361154	921619	742164	530571	701317	654392	663412	0.833555	0.178315
Nicotinamide ribotide	861.734	0.236485	845642	1.53533e+06	858245	1.14534e+06	868239	3.96562e+06	1.01027e+06	910425	662651	693070	874824	868303	1.8365	0.192593
N-Acetylglutamine	551.518	0.0396546	97778.6	115596	84724.9	89495.6	89948.4	59079.3	115123	51273.8	54749.9	73001.6	68217.4	77346.5	1.2204	0.207963
Riboflavin (Vitamin B2)	370.074	0.208296	244187	119066	138598	157740	122556	160787	87333.2	112988	83476.6	124278	218143	105213	1.28916	0.230629
N-Acetylaspartylglutamic acid (NAAG)	787.487	0.0618961	3.28691e+06	4.54736e+06	3.52519e+06	3.0418e+06	2.92369e+06	5.38024e+06	5.69614e+06	4.37831e+06	3.67515e+06	3.99936e+06	4.08743e+06	4.63311e+06	0.857787	0.230822
beta-D-Glucosamine	576.844	0.110561	90803.4	57698.1	35129.5	36471.3	45692.1	27249.3	147304	100804	22980.2	30314.3	88648.6	65218.8	0.643671	0.231769
Argininosuccinic acid	864.13	0.158553	343689	527961	311992	468844	305456	318512	471398	220007	224202	330631	318930	301569	1.21948	0.233867
L-Homoserine	646.442	0.010883	3.12869e+07	4.38839e+07	3.84595e+07	2.76335e+07	3.36151e+07	4.50955e+07	3.71931e+07	4.13168e+07	2.08156e+07	2.24289e+07	2.82327e+07	3.59833e+07	1.18285	0.234021
Cytidine diphosphate choline (CDPcholine)	818.426	0.0694299	1.13858e+06	1.05253e+06	828400	1081988	713331	1.21017e+06	1.3032e+06	949021	516501	754167	734425	756590	1.20166	0.237985
Reduced nicotinamide adenine dinucleotide (NADH)	723.88	0.161535	39101.3	33886.7	20854.7	24767.8	35634.5	15640	130821	12705.7	33464.6	49971	31285.3	41284.2	0.567168	0.241899
Deoxycytidine	355.611	0.0785713	419696	646196	348011	288921	249405	567907	587401	354528	176445	199001	222026	319359	1.35582	0.247295
L-2-Hydroxygluterate	718.348	0.094665	60055.2	59543.9	56426.7	53920.6	123259	195101	92137.6	74317.9	54754.7	45429.1	51236.7	53586.1	1.47607	0.256185
L-Arginine	993.341	0.137875	1.6196e+07	1.15428e+07	1.82535e+07	1.53707e+07	1.68751e+07	1.20345e+07	2.79431e+07	8.85101e+06	1.1071e+07	2.67422e+07	1.42577e+07	3.08141e+07	0.754288	0.257104
5-hydroxy-Tryptophan	504.436	0.0189685	142091	133401	90816.6	78221.6	29982.8	87334.5	90816.6	70827.2	18424.9	102548	81692.7	53008.1	1.34633	0.271371
Flavone	54.936	0.0800054	62582.1	59603.6	53018.1	158145	92130.9	151228	172526	99516.4	161661	116880	182503	44753.9	0.741423	0.273873
L-O-Phosphoserine	851.62	0.135531	1.64341e+06	2.70794e+06	1.20869e+06	1.52316e+06	2.03274e+06	2.47942e+06	969649	1.71467e+06	1689336	1.20835e+06	1.76931e+06	2.1983e+06	1.21422	0.277454
L-Aspartic Acid	737.212	0.19255	5.54731e+06	8.03922e+06	7.32999e+06	5.55117e+06	6.50692e+06	1.07581e+07	5.54064e+06	7.76518e+06	7.11064e+06	5.68969e+06	4.96517e+06	6.57268e+06	1.16175	0.29111
Deoxycytidine monophosphate (dCMP)	791.586	0.134152	35629.9	61289.3	53456.4	30426.2	43039.3	120391	58671	52567.3	27815	29867.2	47806.8	30861.8	1.39033	0.29232
Methylguanidine	462.995	0.101862	10149	5990.02	6066	19682	2163.62	16078.5	182067	5196.67	19118.4	30420.9	4654.56	7362.92	0.241657	0.29642
cis-Aconitic acid	793.198	0.0262752	1.58966e+06	1.71699e+06	1.21703e+06	1.17899e+06	1.26623e+06	1.55464e+06	2.01797e+06	1.00421e+06	686560	1.10146e+06	1.23451e+06	1.16446e+06	1.18232	0.306786
Pyridoxal (Vitamin B6)	158.602	0.0398486	3.2884e+06	2.44913e+06	2.32649e+06	2.90348e+06	2.13875e+06	1.27985e+06	3.15273e+06	1.00505e+06	1.13983e+06	2.5125e+06	2.03086e+06	1.7446e+06	1.24173	0.310716
D-glucosamine 1-phosphate	855.843	0.154861	115602	105721	95156.8	101722	111674	105144	96894.4	100797	117745	211621	108647	112117	0.84916	0.318608
Sarcosine	629.676	0.00790029	5.27501e+07	6.43607e+07	5.4938e+07	4.53195e+07	4.81338e+07	6.45229e+07	6.32076e+07	5.24465e+07	3.79576e+07	4.04268e+07	4.8779e+07	5.54342e+07	1.10653	0.321056
Fumaric acid	660.77	0.163911	264195	151909	184692	239355	194255	70375.4	287685	132736	246391	209428	177741	280291	0.828003	0.330396
L-Tryptophan	462.001	0.0251463	5.13889e+06	5.7606e+06	3.92477e+06	4.17207e+06	3.82534e+06	5.35579e+06	8.85462e+06	6.01517e+06	2.95042e+06	4.70525e+06	5.03838e+06	5.77139e+06	0.845275	0.342366
N-Acetyl-D-glucosamine	452.709	0.0403899	320291	409351	290663	159018	159485	1.72923e+06	388522	370269	136460	193795	210733	305926	1.91071	0.353135
L-2-Aminoadipic acid	742.951	0.0982585	142961	205551	162503	116854	127721	225977	196392	154275	109502	99948.2	149484	144256	1.14957	0.371783
2,3-Dihydroxybenzoic acid	72.138	0.162137	61687.1	19986.6	15971.1	137279	35636.8	41717.7	63436.1	31723.1	172061	186472	26504.1	29553.2	0.612611	0.375292
Adenosine monophosphate (AMP)	778.894	0.0319618	4.50295e+07	4.1987e+07	4.36784e+07	1.53602e+07	2.99464e+07	1.9843e+07	3.87943e+07	4.97266e+07	2.38029e+07	2.52028e+07	4.81861e+07	4.85968e+07	0.835836	0.392701
N-Carbamoyl-L-aspartic acid	744.152	0.035882	59100	33893.2	12599.6	48671.3	53881.9	37371.3	76057.3	36927.3	34335.5	48233.2	53443.5	45638.7	0.833292	0.395169
Kynurenic acid	327.392	0.243572	171194	10731.1	13467.9	13930.5	4505.69	4990.43	23906.9	9785.75	24785.6	58233.1	6238.78	747831	0.251291	0.400528
N-Acetylcadaverine	585.66	0.0668433	241150	238557	249388	366746	203404	369400	280670	398894	307596	941201	187703	183792	0.725543	0.400887
Adenine	268.675	0.034997	1.56181e+06	1.67555e+06	1.37997e+06	885409	783488	1.16051e+06	1.26359e+06	643196	1.35574e+06	917917	714748	1.47564e+06	1.16888	0.403561
L-Serine	705.088	0.201407	4.0479e+06	1.43112e+06	4.27617e+06	4.03242e+06	3.97505e+06	4.70763e+06	5.30727e+06	3.96466e+06	4.31612e+06	3.66685e+06	4.15707e+06	3.82342e+06	0.890427	0.407237
Betaine	477.329	0.0199606	1.0937e+07	2.43862e+07	1.35559e+07	1.44736e+07	6.46805e+06	1.54421e+07	1.43616e+07	1.16107e+07	1.78781e+07	2.40848e+07	8.05741e+06	2.85923e+07	0.81525	0.437836
N-Acetyl-L-alanine	436.086	0.0563321	200752	247836	166861	153394	168572	229432	270259	160790	100396	139487	177710	184663	1.12924	0.443879
Choline	481.662	0.0391496	1.6253e+06	1.44631e+06	1.66549e+06	2.08056e+06	3.47221e+06	1.32778e+06	1.30795e+06	1.07756e+06	2.37081e+06	1.97694e+06	1.58358e+06	1.50354e+06	1.18301	0.444931
L-Proline	563.46	0.0103118	2.14729e+08	1.52058e+08	1.76879e+08	2.16824e+08	2.134e+08	8.28856e+07	2.08835e+08	1.02062e+08	2.2289e+08	2.30268e+08	2.22863e+08	2.06871e+08	0.885227	0.45148
Phosphoenolpyruvate	838.114	0.0480429	2.43295e+06	2.67108e+06	2.72476e+06	2.78623e+06	2.02423e+06	2.29738e+06	2.11791e+06	3.23278e+06	3.07993e+06	1.54149e+06	2.93675e+06	3.5484e+06	0.907601	0.462887
Pyridoxine	176.806	0.26456	1.61132e+06	1.01241e+06	583534	1.35792e+06	858306	603992	1.94443e+06	275091	247488	1.26787e+06	384508	398895	1.33402	0.46452
Deoxyinosine	303.944	0.125072	28024.8	57360	38235.6	17626.9	17212.8	30412	51270.6	26768.9	13597.8	18983.8	14786.6	25492.7	1.25163	0.465591
5'-Deoxyadenosine	188.932	0.166961	351922	596152	418912	258962	831732	293322	410638	225923	323271	302860	551436	500481	1.18854	0.494602
Deoxyadenosine monophosphate (dAMP)	760.522	0.149535	374974	312406	502236	465425	245493	171628	565327	251155	138157	260800	307647	216836	1.19095	0.500228
Flavin mononucleotide (FMN)	737.218	0.00378591	25636.2	22157.5	19907.9	21227.8	15235.8	31720.1	30415.9	13033.7	16940.2	11067.2	23385.8	25202.5	1.13195	0.506586
4-Guanidinobutyric acid	652.584	0.0648381	1.03624e+06	1.09024e+06	1.01464e+06	1.08025e+06	984218	1.13249e+06	1.37357e+06	991910	723064	2.67021e+06	825574	970884	0.838902	0.510321
GDP-L-fucose	823.528	0.0961501	283804	387242	269327	252511	262377	402454	463536	390680	260657	239371	316402	365443	0.912394	0.513869
L-Lactic acid	387.166	0.0141063	1.84194e+06	1.34604e+06	1.18923e+06	1.40247e+06	984578	939658	2.08559e+06	677383	556991	1.58712e+06	779651	903150	1.16905	0.523788
Phosphorylcholine	883.83	0.111094	2.3151e+08	2.65242e+08	2.46193e+08	2.11381e+08	2.87561e+08	2.34947e+08	2.61494e+08	3.00512e+08	2.28472e+08	2.33903e+08	2.61761e+08	2.50787e+08	0.960899	0.525241
Nicotinic acid adenine dinucleotide (NAAD)	804.566	0.0335713	1.76812e+06	2.45219e+06	1.72379e+06	1.45264e+06	1.66165e+06	2.72258e+06	2.1957e+06	2.3072e+06	1.33489e+06	1.16889e+06	1.70207e+06	1.99911e+06	1.10022	0.536225
Urocanic acid	507.119	0.0529784	329711	868999	271639	198566	124712	427983	323294	388876	296741	226809	201608	353786	1.24035	0.537898
Thiamine	662.016	0.0253174	1.44614e+07	8.42729e+06	1.03057e+07	1.53956e+07	1.35635e+07	6.75464e+06	1.17261e+07	7.81315e+06	1.08075e+07	1.42958e+07	9.45237e+06	8.4405e+06	1.1019	0.553682
L-Tyrosine	542.486	0.0226988	5.5377e+06	6.3196e+06	4.70911e+06	4.7837e+06	4.61312e+06	4.7485e+06	8.47856e+06	5.31374e+06	3.35348e+06	5.05484e+06	5.63906e+06	5.55383e+06	0.919692	0.554166
Adenosine 3',5'-cyclic monophosphate (cAMP)	501.838	0.0923662	80381.6	68207.5	47798.7	60833.8	46926	42144.8	135574	60845.3	43893.5	46917	44325	61280.8	0.881519	0.629766
taurine	524.006	0.0375216	437973	625426	510576	388877	378991	638278	676084	512711	331523	635290	511838	505323	0.939281	0.647016
Cytidine monophosphate N-acetylneuraminic acid	808.357	0.0304134	1.26753e+06	1.67121e+06	1.43526e+06	1.07286e+06	1.18584e+06	1.69085e+06	1.72119e+06	1.81678e+06	500298	893837	1.33358e+06	1.41223e+06	1.08409	0.65012
Uric acid	575.866	0.0647395	1.25854e+06	38250.2	35625.4	212488	64323.9	32160.8	157674	12598.3	22593.6	2.00972e+06	31726.7	427510	0.616641	0.661213
L-Lysine	1008.9	0.208927	401995	369757	346732	494062	344536	272930	291116	424668	232054	509666	303281	334231	1.06444	0.668195
Ethanolamine	593.68	0.203557	3527.17	9213.76	3959.64	8258.05	3076.94	9125.3	8547.46	9123.33	5646.77	5290.09	7389.88	4788.88	0.911109	0.678848
sn-Glycerol 3-phosphate	781.664	0.0423324	1.70802e+06	3.61388e+06	2.59112e+06	1.37468e+06	2.92546e+06	3.46011e+06	3.29463e+06	3.30246e+06	1.9108e+06	1.59468e+06	3.40948e+06	3.45107e+06	0.923962	0.680339
L-Abrine	467.497	0.106521	13542.7	30857.5	26512.1	23540	19484.9	32587.5	38677.5	27378.2	20295	12269.4	17783.6	19073.2	1.08155	0.708051
L-Carnitine	645.13	0.0641482	2.83294e+06	1.04245e+06	943733	738215	744733	1.19671e+06	1.1111e+06	793833	553592	5.66942e+06	603130	705245	0.794672	0.722794
7-methylguanosine	572.47	0.184651	158185	9173.03	27375.6	180339	127344	46060.1	100348	39538.2	155118	107765	129915	82107	0.892137	0.751246
Creatine	633.574	0.0268556	9.93829e+06	2.60623e+07	3.02004e+07	2.30489e+07	2.14041e+07	3.04818e+07	3.06135e+07	2.54765e+07	2.0738e+07	1.87601e+07	2.41107e+07	2.67477e+07	0.963737	0.80846
L-Glutamic acid	718.376	0.00982339	3.27428e+07	4.09532e+07	3.42947e+07	3.21369e+07	3.2992e+07	4.03662e+07	4.23e+07	3.44645e+07	3.07844e+07	2.97446e+07	3.49563e+07	3.75384e+07	1.01763	0.809248
gamma-L-Glutamyl-L-phenylalanine	621.566	0.278907	26731.3	57790.5	25322.6	26074.7	15807.9	39967.9	61704.6	30420.9	21371.8	23899.7	31287.7	35194.5	0.940237	0.815222
Malic acid	733.441	0.0717944	1.45479e+06	1.77918e+06	1.15521e+06	1.58383e+06	1.29791e+06	2.18457e+06	2.73874e+06	1.46651e+06	942977	1.09278e+06	1.36756e+06	1.44759e+06	1.0441	0.829268
Deoxyguanosine	400.274	0.0914137	27812.1	53013.5	16507.6	21730.3	15725.1	34752.4	44317.3	29984.1	23468.2	15481.5	22312.7	24763	1.05747	0.830954
Uridine 5'-monophosphate (UMP)	793.818	0.0833399	3.05216e+06	3.24164e+06	2.65804e+06	1.46612e+06	1.51814e+06	2.47317e+06	2.7884e+06	3.95752e+06	1.2935e+06	1.27787e+06	2.75146e+06	3.01256e+06	0.955439	0.836009
Flavin adenine dinucleotide (FAD)	715.73	0.0318167	387107	427671	311074	395360	361473	400082	450697	363181	377086	302798	388980	369293	1.01365	0.844296
5-Aminolevulinic acid	648.966	0.0446888	308085	358491	367181	265854	274626	365443	468031	367188	295868	246739	284183	316338	0.980455	0.866148
Cholesterol sulfate	42.982	0.183086	1.63851e+06	1.17019e+06	852986	4.20711e+06	6.16355e+06	4.69407e+06	1.24536e+06	5.15185e+06	1.63333e+06	2.94931e+06	5.59683e+06	902518	1.07135	0.868228
Dihydroxy-acetone-phosphate	780.86	0.119177	110796	66912.6	43458	127327	58245.8	37764.5	147730	38234.1	43568.8	102106	80382	53446.3	0.954965	0.881128
Citraconic acid	99.654	0.0873	25594.7	63006.9	56910.6	38196.6	90801.6	21029.5	58223.4	31283.8	43873.5	146450	16387.7	19544.9	0.935954	0.884046
Nicotinamide adenine dinucleotide phosphate (NADP)	913.024	0.0725567	865029	1.42246e+06	866828	784837	825058	1.11362e+06	1.07053e+06	1.12962e+06	841701	596960	1.05105e+06	1.0806e+06	1.0186	0.893709
Inosine	376.026	0.0308763	260682	291963	221160	227246	195510	385836	576148	192034	132561	256355	210285	155551	1.03904	0.893918
L-Valine	542.308	0.0197576	3.37732e+07	4.31164e+07	3.65491e+07	3.09134e+07	3.31431e+07	2.95128e+07	5.00629e+07	3.00393e+07	2.11059e+07	3.1371e+07	3.43386e+07	3.66123e+07	1.01709	0.897051
Nicotinamide adenine dinucleotide (NAD)	804.484	0.0220521	7.63473e+06	1.02254e+07	7.63317e+06	6.40644e+06	7.01331e+06	1.08734e+07	1.17496e+07	9.80507e+06	5.66951e+06	5.18089e+06	7.97157e+06	8.47559e+06	1.01912	0.903732
NG,NG-Dimethyl-L-arginine (ADMA)	955.503	0.132566	444075	779207	709810	382817	484465	831336	725179	933264	471896	361960	541796	676993	0.978611	0.909858
L-Phenylalanine	460.07	0.00989647	7.27006e+07	7.52707e+07	5.67634e+07	6.14468e+07	5.78423e+07	7.292e+07	1.01007e+08	3.45478e+07	4.21362e+07	6.67008e+07	6.9742e+07	7.56715e+07	1.01831	0.911081
Cytidine 5'-monophosphate (CMP)	831.188	0.0772324	2.76584e+06	4.39165e+06	3.81095e+06	1.89727e+06	2.18973e+06	3.20856e+06	3.79728e+06	3.66729e+06	1.54237e+06	1.46131e+06	3.77653e+06	4.29388e+06	0.985185	0.944543
Glycyl-L-leucine	503.13	0.0218275	50401.1	78208.7	47378.2	40940.9	32144.7	82134	86037.6	59962.3	40844.4	39969.1	45013.1	56923	1.00748	0.970866
L-Methionine	511.098	0.0307227	2878956	3.30675e+06	2.34176e+06	2.19901e+06	2.14444e+06	3.61658e+06	4.29851e+06	2.74509e+06	1.42849e+06	2.46238e+06	2.6323e+06	2.84286e+06	1.00474	0.977722
L-Leucine	482.335	0.0204759	1.9974e+06	4.5807e+06	1.60951e+06	1.22659e+06	1.70532e+06	4.27775e+06	3.0037e+06	2.10515e+06	723007	3.56133e+06	3.72723e+06	2.16139e+06	1.00756	0.980146
