## Supplemental Table S2 for "Adenosine refines the balance of spermatogonial proliferation and differentiation"

### Sheet: Sheet1
Supplemental Table S2. Sequences of Oligos Used in this Study
Primers used for real-time PCR
Name	Sequences (5'-3')
Ahcy-f	CCCTACAAAGTCGCGGACATC
Ahcy-r	GAGGCTGAGTACATCTCCCG
Adora1-f	ATCCCTCTCCGGTACAAGACAGT
Adora1-r	ACTCAGGTTGTTCCAGCCAAAC
Adora2Af	CCGAATTCCACTCCGGTACA
Adora2Ar	CAGTTGTTCCAGCCCAGCAT
Adora2Bf	TCTTCCTCGCCTGCTTCGT
Adora2Br	CCAGTGACCAAACCTTTATACCTGA
Adora3-f	ACTTCTATGCCTGCCTTTTCATGT
Adora3-r	AACCGTTCTATATCTGACTGTCAGCTT
Id4-f	CAGTGCGATATGAACGACTGC
Id4-r	GACTTTCTTGTTGGGCGGGAT
plzf-f	CTGGGACTTTGTGCGATGTG
plzf-r	CGGTGGAAGAGGATCTCAAACA
Kit-f	GGCCTCACGAGTTCTATTTACG
Kit-r	GGGGAGAGATTTCCCATCACAC
Stra8-f	ACAACCTAAGGAAGGCAGTTTAC
Stra8-r	GACCTCCTCTAAGCTGTTGGG
Sycp3-f	AGCCAGTAACCAGAAAATTGAGC
Sycp3-r	CCACTGCTGCAACACATTCATA
Oligos used for Ahcy shRNA cloning and knockdown
shAhcy sense1	TGTGGACCCACCCAGATAAAGCCCTGACCCAGCTTTATCTGGGTGGGTCCACTTTTTC
shAhcy antisense1	TCGAGAAAAAGTGGACCCACCCAGATAAAGCTGGGTCAGGGCTTTATCTGGGTGGGTCCACA
shAhcy sense2	TGATGGTGGTGACCTTACTAGCCCTGACCCAGCTAGTAAGGTCACCACCATCTTTTTC
shAhcy antisense2	TCGAGAAAAAGATGGTGGTGACCTTACTAGCTGGGTCAGGGCTAGTAAGGTCACCACCATCA
Scrambled shRNA sense	TGAGCGTGTAGTCACGCATAGCCCTGACCCAGCTATGCGTGACTACACGCTCTTTTTC
Scrambled shRNA antisense	TCGAGAAAAAGAGCGTGTAGTCACGCATAGCTGGGTCAGGGCTATGCGTGACTACACGCTCA
Primers for conditional Ahcy knockout genotyping
Ahcy flox-f	GTGAAGTCAAGGATTCTCTTCCC
Ahcy flox-r	AAGTGCTTGCTTATGGGTGCT
Stra8-cre-f	ACTCCAAGCACTGGGCAGAA
Stra8-cre-r	CGTTTACGTCGCCGTCCAG
